# Shuffled ATG8 interacting motifs form an ancestral bridge between UFMylation and C53-mediated autophagy

**DOI:** 10.1101/2022.04.26.489478

**Authors:** Lorenzo Picchianti, Víctor Sánchez de Medina Hernández, Ni Zhan, Nicholas A. T. Irwin, Madlen Stephani, Harald Hornegger, Rebecca Beveridge, Justyna Sawa-Makarska, Thomas Lendl, Nenad Grujic, Sascha Martens, Thomas A. Richards, Tim Clausen, Silvia Ramundo, G. Elif Karagöz, Yasin Dagdas

## Abstract

UFMylation mediates the covalent modification of substrate proteins with UFM1 (Ubiquitin-fold modifier 1) and regulates the selective degradation of endoplasmic reticulum (ER) via autophagy (ER-phagy) to maintain ER homeostasis. Specifically, collisions of the ER-bound ribosomes trigger ribosome UFMylation, which in turn activates C53-mediated autophagy that clears the toxic incomplete polypeptides. C53 has evolved non-canonical shuffled ATG8 interacting motifs (sAIMs) that are essential for ATG8 interaction and autophagy initiation. Why these non-canonical motifs were selected during evolution, instead of canonical ATG8 interacting motifs remains unknown. Here, using a phylogenomics approach, we show that UFMylation is conserved across the eukaryotes and secondarily lost in fungi and some other species. Further biochemical assays have confirmed those results and showed that the unicellular algae, *Chlamydomonas reinhardtii* has a functional UFMylation machinery, overturning the assumption that this process is linked to multicellularity. Our conservation analysis also revealed that UFM1 co-evolves with the sAIMs in C53, reflecting a functional link between UFM1 and the sAIMs. Using biochemical and structural approaches, we confirmed the interaction of UFM1 with the C53 sAIMs and found that UFM1 and ATG8 bound to the sAIMs in a different mode. Conversion of sAIMs into canonical AIMs prevented binding of UFM1 to C53, while strengthening ATG8 interaction. This led to the autoactivation of the C53 pathway and sensitized *Arabidopsis thaliana* to ER stress. Altogether, our findings reveal an ancestral toggle switch embodied in the sAIMs that regulates C53-mediated autophagy to maintain ER homeostasis.
