## Supplementary material for "Shuffled ATG8 interacting motifs form an ancestral bridge between UFMylation and C53-mediated autophagy": figure_3C.xls

Condition	n	mean	median	SD	Shapiro	F-test	Wilcoxon
0	294	1.000003401	1.0395	0.251431132	5.84E-08	1	1
0.1	356	0.963078652	0.949	0.245298587	0.00364983	0.655612619	0.003441514
1	249	0.654803213	0.575	0.311418783	2.80E-06	0.000440505	1.35E-34
10	267	0.264670412	0.253	0.071790657	1.00E-05	0	4.64E-87
100	232	0.128762931	0.123	0.028277533	7.17E-14	0	1.47E-82
