## Supplementary material for "Shuffled ATG8 interacting motifs form an ancestral bridge between UFMylation and C53-mediated autophagy": figure_3D.xls

Condition	n	mean	median	SD	Shapiro	F-test	Wilcoxon
0	248	0.999983871	0.984	0.247261683	3.39E-05	1	1
0.1	231	1.088991342	1.045	0.308899083	2.34E-11	0.000608181	0.00201744
1	214	1.142799065	1.068	0.383404531	2.98E-09	4.19E-11	0.000333515
10	298	0.963352349	0.917	0.271804991	1.70E-08	0.122731268	0.013418711
100	254	1.059933071	1.0165	0.31197736	1.53E-07	0.000260444	0.070882243
