## Supplementary material for "Shuffled ATG8 interacting motifs form an ancestral bridge between UFMylation and C53-mediated autophagy": figure_5D.xls

Condition	n	mean	median	SD	Shapiro	F-test	Wilcoxon
wt	211	0.999971564	0.985	0.316720636	0.314193946	1	1
sAIM	208	0.260317308	0.254	0.08220979	2.71E-07	0	3.78E-68
cAIM	222	1.215698198	1.255	0.32571591	0.00121955	0.682376417	1.64E-11
GST	179	0.08652514	0.081	0.043171765	9.25E-12	0	6.09E-65
mCh	228	0.075144737	0.0325	0.053641994	1.43E-17	0	2.35E-73
