## Supplementary material for "Shuffled ATG8 interacting motifs form an ancestral bridge between UFMylation and C53-mediated autophagy": figure_5E.xls

Condition	n	mean	median	SD	Shapiro	F-test	Wilcoxon
wt	208	1.000019231	0.992	0.256366095	0.005826099	1	1
sAIM	192	0.28096875	0.2665	0.073637566	7.49E-06	0	7.91E-67
cAIM	203	1.347945813	1.319	0.301699021	8.45E-06	0.020210667	7.25E-29
GST	55	0.357490909	0.353	0.076964367	0.035174719	0	7.76E-30
mCh	85	0.2192	0.217	0.051999267	8.97E-07	0	4.07E-41
