## Supplementary material for "Shuffled ATG8 interacting motifs form an ancestral bridge between UFMylation and C53-mediated autophagy": figure_S6B.xls

Condition	n	mean	median	SD	Shapiro	F-test	Wilcoxon
0	236	0.999995763	1.001	0.320976244	1.08E-06	1	1
0.1	286	1.032804196	1.034	0.254994799	0.000955947	0.000211472	0.152155378
1	341	0.890404692	0.888	0.251576127	9.21E-10	4.03E-05	1.94E-07
10	253	0.501474308	0.488	0.159834799	1.47E-05	0	4.63E-60
100	233	0.203351931	0.2	0.057253111	0.000207009	0	1.56E-73
