## Supplementary material for "Shuffled ATG8 interacting motifs form an ancestral bridge between UFMylation and C53-mediated autophagy": figure_S6C.xls

Condition	n	mean	median	SD	Shapiro	F-test	Wilcoxon
0	277	1.000028881	0.995	0.28702666	0.088137517	1	1
0.1	239	1.149351464	1.148	0.336225468	0.116107295	0.011259859	6.29E-07
1	211	1.083753555	1.084	0.288889855	0.612225777	0.915804488	0.002704534
10	201	1.022363184	1.034	0.267012364	0.024277282	0.276619312	0.320168823
100	270	0.913148148	0.9155	0.254412861	0.031282757	0.047126927	0.000473607
