## Supplementary material for "Shuffled ATG8 interacting motifs form an ancestral bridge between UFMylation and C53-mediated autophagy": figure_S6D.xls

Condition	n	mean	median	SD	Shapiro	F-test	Wilcoxon
wt	139	1.024453237	1.014	0.173607554	6.80E-05	1	1
GST	130	0.329138462	0.3255	0.025587895	4.00E-06	0	1.42E-45
mCh	132	0.325886364	0.3245	0.019548979	0.738304742	0	6.38E-46
100 AIM	129	0.991209302	0.973	0.170670767	8.86E-08	0.84615694	0.040700999
100 UBA5	123	0.646869919	0.64	0.082432482	0.138139304	1.33E-15	7.55E-42
100 GABA	153	0.350026144	0.349	0.070404185	0.020284044	0	2.82E-49
