## Supplementary material for "Shuffled ATG8 interacting motifs form an ancestral bridge between UFMylation and C53-mediated autophagy": figure_S11.xls

Condition	n	mean	median	SD	Shapiro	F-test	Wilcoxon
wt	181	1.000022099	0.964	0.261576068	7.75E-05	1	1
sAIM	217	0.747064397	0.72834577	0.246348473	0.047029606	0.398104219	2.18E-18
cAIM	190	1.225385146	1.193950276	0.300479396	0.000306183	0.060938246	3.42E-13
GST	55	0.295600098	0.294183112	0.09335289	0.006225541	2.89E-14	3.09E-29
mCh	112	0.242337363	0.231822943	0.07358368	8.42E-12	0	9.53E-47
